# Active repression of muscle fate preserves neural lineage identity during cerebellum development

**DOI:** 10.64898/2026.05.13.725001

**Authors:** Nurunnabi Mirja Shaikh, Venkata Thulabandu, Akira Inoue, Joshua Paré, Jackie Norrie, Qiong Zhang, Beisi Xu, Xinwei Cao

## Abstract

Cell fate commitment is commonly thought to entail progressive restriction of developmental potential, enforced by passive, heterochromatin-based silencing of alternative lineage programs. Here we show that maintenance of neural identity during cerebellum development instead requires active repression of a starkly divergent fate by the TEAD–INSM1 transcriptional complex. Loss of TEAD1/2 or INSM1 activates the myogenic master regulator *Myod1*, resulting in neural cells acquiring transcriptional, structural, and metabolic features of skeletal muscle cells. Deletion of *Myod1* fully suppresses neural-to-muscle conversion while partially rescuing neural developmental defects. Our results uncover a latent alternative lineage during neurodevelopment and a surprising role for sequence-specific transcription factors in enforcing lineage boundaries, including those previously thought essentially unbreachable, with implications for understanding aberrant differentiation in disease contexts and cell-type evolution.

---

Metazoan development involves a series of hierarchical, unidirectional cell fate choices, beginning with germ layer separation and followed by acquisition of increasingly refined cell identities. When one fate is chosen, alternative fates are repressed or silenced to ensure unambiguous and stable cell identity. Although it is now well recognized that cells can change lineages (*1–4*), particularly upon forced expression of lineage–instructive transcription factors (TFs), a general principle is that the greater the developmental distance, the harder it is to convert (*2*). Accordingly, transdifferentiation in vivo does not cross germ layers (*3–5*) except for rare disease contexts, underscoring exceptionally strong barriers between lineages arising from different germ layers. The central role of cross-antagonistic interactions between lineage–instructive TFs during cell fate commitment is well established (*2*), as is the importance of heterochromatin states and three-dimensional genome organization in silencing inappropriate lineage programs (*6–10*). But by contrast, the role of sequence-specific TFs in actively repressing developmentally distant lineages in vivo is almost completely unexplored.

The TEAD family of TFs (TEAD1–4 in mammals) are the DNA-binding factors of the Hippo pathway, where they recruit the transcriptional coactivators YAP and TAZ to regulate cell proliferation and tissue growth (*11*) and, in select developmental contexts, binary cell-fate decisions (*12, 13*). Consistent with the fact that TEAD predates YAP in evolution (*14, 15*), it can function outside canonical YAP/TAZ-mediated Hippo signaling through interactions with alternative cofactors. In particular, TEAD interacts with INSM1 (insulinoma-associated 1) (*16, 17*), a SNAG (Snail/Gfi-1)-domain containing zinc-finger TF (*18*), to regulate the differentiation of specific neurons in *C. elegans* (*19*), maintain the differentiated state of medulla neurons in *Drosophila* optic lobe (*16*), and promote developmental progression of neural progenitors in the mammalian ventral telencephalon (*20*). As TEAD factors are expressed more broadly than YAP/TAZ across the developing nervous system (*21, 22*), we reasoned that TEAD may exert Hippo-independent roles more widely during neural development. We focused on the cerebellum—where YAP and TAZ play only minor roles (*23*)—and uncovered an unexpected and remarkable requirement for TEAD and INSM1 in maintaining neural lineage identity by actively repressing a developmentally distant alternative fate.
