## Supplemental Table S2 for "Active repression of muscle fate preserves neural lineage identity during cerebellum development"

### Sheet: Progenitor
Ntn1
Hs3st5
Cdk6
Pdgfc
Top2a
Pax6
Thsd7b
Clybl
Atad2
Ror1
Barhl1
Cenpf
Nrn1
Mki67
Diaph3
Kntc1
Antxr2
Plxnb2
Bard1
Kif15
Aspm
Dtl
Smc2
Ect2
Nusap1
Kif11
Ndc80
Cdca2
Brip1
Mms22l
Ttk
Knl1
Sema7a
Cenpe
Kif23
Tpx2
Ncapg2
Ncapg
Kif18a
Fanci
E2f1
Rad51ap1
Neil3
Melk
Dna2
Pif1
Cdc25c
Chaf1a
Zfp367
Kif20b
Uhrf1
Bub1b
Bub1
Mcm4
Pole
Wee1
Tacc3
Sgo1
Mcm6
Polq
Clspn
Kif24
Racgap1
Cenpu
Gins1
Spc25
Cep55
Cenpi
Sp5
Ncapd2
C330027C09Rik
Nuf2
Kif18b
Chek1
Shcbp1
Ticrr
Otx2
Cenph
Mcm10
Iqgap3
Cenpn
Mxd3
E2f7
Parpbp
Ube2t
Cdca7
Ska3
Spc24
Bora
Exo1
Ska1
Depdc1a
Cdca3
Kif2c
Aurka
Rfc4
Mad2l1
Mcm8
Fbxo5
Prr11
Tlx3
Ccnb1
Cdca8
Dscc1
Oip5
Ccnb2
Troap
Hmmr
Incenp
Gmnn
Espl1
Wdr62
Dsn1
Cdkn3
Cenpl
Ncaph
Cdc25a
Mybl2
Foxm1
BC030867
C1ql1
E2f2
Sapcd2
Pgf
Cdc6

### Sheet: Differentiation
Reln
Pax6
St18
Satb2
Ppp2r2c
Adcyap1
Plxnb2
Cerkl
Insm1
Xkr7
Neurod1
Barhl1
Cadps2
Arpp21
Eps8
Fat2
Lrrtm3
Cdh7
Trhde
Nectin3
Rbfox3
Sv2b
Synpr
Sphkap
Unc13c
Fgf5
1700007G11Rik
Svep1
Kcnk9
Igsf21
Cemip
Zbtb18
Rasgef1c
Cbln1
Syt9
Il16
Cerkl
Zic5
Tlx3
Dusp5

### Sheet: Muscle
Akirin1
Ankrd1
Ankrd2
Ankrd33
Asb2
Atf3
B4galnt2
Bcl9
Bcl9l
Bmal1
Btg2
Capn3
Cdon
Cited2
Col6a1
Cops2
Cyp26b1
Ddx17
Ddx5
Dmrta2
Eef2
Egr1
Egr2
Emd
Eomes
Ephb1
Fkrp
Fktn
Fos
Foxn2
Gata4
Gpc1
Gtf3c5
Heyl
Hivep3
Hlf
Hmg20b
Kat8
Klf5
Klhl40
Klhl41
Large1
Lemd2
Lemd3
Maff
Mcub
Med20
Mef2c
Mef2d
Mir669a-2
Mir669a-3
Mir675
Mstn
Myc
Myf5
Myf6
Mylk2
Myocd
Myod1
Myog
Nfix
Nln
Nr1d2
Nr4a1
Nupr1
Pax5
Phox2b
Plagl1
Ppif
Rb1
Rbfox1
Rbm24
S100b
Sap30
Scx
Selenon
Six1
Six4
Smyd1
Snhg15
Snw1
Sox11
Sox8
Tbx1
Uqcc2
Vax1
Wnt3a
Angpt1
Cflar
Fgf2
Jak2
Kpna1
Paxbp1
Ppard
Rtl1
Shh
Sirt1
Six5
Stat3
Sugt1
Acta1
Actn3
Ark2n
Bcl2
Bin3
Cacna1s
Cav2
Cntnap2
Dner
Fbxo22
Gpx1
Hdac4
Hdac5
Hdac9
Homer1
Kel
Lmod3
Myorg
Nfatc3
P2rx2
Plec
Pmp22
Ppp3ca
Ppp3cb
Rcan1
Ryr1
Shox2
Ski
Smo
Spg11
Stac3
Wnt10b
Xk
Abcc9
Adrb2
Arrdc2
Asnsd1
Ass1
Casq1
Cav1
Ccnt2
Cdk5
Cfl2
Chrna1
Chrnd
Cntfr
Col19a1
Crhr2
Ctnnb1
Dag1
Des
Disp1
Dll1
Dmd
Eln
Ep300
Ero1a
Fer1l6
Fgfrl1
Flnb
Foxl2
Foxp1
Foxp2
Fxr1
Gmppa
Gpcpd1
Hlx
Hmgcr
Hoxd10
Hoxd9
Hsd17b1
Hspa8
Igf2
Mapk14
Mbnl1
Meox2
Met
Mettl21c
Mettl8
Mir214
Mnx1
Msc
Mtm1
Myh14
Myh15
Myl6
Myl6b
Mylpf
Mymx
Myom1
Myoz1
Myoz2
Myt1
Negr1
Neurl1a
Nf1
Nphs1
Nr2f2
Nras
Pitx1
Pitx2
Popdc1
Popdc2
Popdc3
Prkaa1
Psma6
Rhoa
Rps6kb1
Scn11a
Sin3b
Skil
Srpk3
Stra6
Svil
Synb
Tcf21
Tgfb1
Tll2
Tsc22d3
Twist1
Usp19
Vamp5
Vgll2
Vps54
Vrk3
Wt1
Ybx3
